# The Nuclear Pore Complex acts as a hub for pri-miRNA transcription and processing in plants

**DOI:** 10.1101/2024.10.24.620027

**Authors:** Lucia Gonzalo, Delfina Gagliardi, Camila Zlauvinen, Tomasz Gulanicz, Agustín L. Arce, Josefina Fernandez, Damian A. Cambiagno, Agnieszka Zienkiewicz, Artur Jarmolowski, Pablo A. Manavella

**Affiliations:** Instituto de Agrobiotecnología del Litoral, CONICET, Universidad Nacional del Litoral, Santa Fe, Argentina; Instituto de Hortofruticultura Subtropical y Mediterránea “La Mayora” (IHSM “La Mayora”), Universidad de Málaga-Consejo Superior de Investigaciones Cientificas (UMA-CSIC), Campus Teatinos, 29010 Málaga, Spain; Centre for Modern Interdisciplinary Technologies, Nicolaus Copernicus University in Toruń, 87-100 Toruń, Poland; Cátedra de Bioinformática, Facultad de Bioquímica y Ciencias Biológicas, Universidad Nacional del Litoral, 3000 Santa Fe, Argentina; Department of Gene Expression, Institute of Molecular Biology and Biotechnology, Adam Mickiewicz University, Poznan, Poland; Current address: Unidad de Estudios Agropecuarios (UDEA), Instituto Nacional de Tecnología Agropecuaria (INTA) - Consejo Nacional de Investigaciones Científicas y Técnicas (CONICET), Córdoba, Argentina

## Abstract

The regulation of miRNA biogenesis and movement is essential for plant development and environmental responses. HASTY (HST), a karyopherin protein, has been implicated in miRNA biogenesis and movement, though its role in non-cell-autonomous miRNA movement remains unclear. Through a genetic screen, we identified that mutations in the *HAWAIIAN SKIRT (HWS)* gene suppress the developmental defects of *hst* mutants by restoring miRNA movement. Our findings show that HWS interacts with nuclear transport factors and nuclear pore complex (NPC) components, including NUP1, positioning HWS as a regulator of miRNA nuclear export. Using microscopy and fluorescence *in situ* hybridization, we showed that pri-miRNA transcription, and likely their co-transcriptional processing, occurs at the nuclear pore. Notably, we uncovered an antagonistic relationship between HST and HWS in regulating *MIRNA* transcription at the NPC and AGO1 loading, which could explain the observed changes in miRNA movement. HST promotes the association of *MIRNA* loci with the NPC, likely facilitating co-transcriptional processing, while HWS negatively regulates this process by targeting MEDIATOR complex subunits to degradation detaching, consequently, the processing complex from the NPC. Furthermore, our data provides evidence of spatial coordination of miRNA transcription, biogenesis, and movement highlighting a novel role for the NPC in the miRNA pathway.
