## Supplemental Tables for "The Nuclear Pore Complex acts as a hub for pri-miRNA transcription and processing in plants"

### Sheet: Table S1
Mutant Id	Gene ID		Gene Name	Description
hst-15 x 75.1	AT1G39350			Transposable element gene
	AT1G40104			Hypothetical protein
hst-15 x 66.17	AT1G39350			Transposable element gene
hst-15 x 50.20	AT4G15780		ATVAMP724;VAMP724	Member of VAMP72 Gene Family
	AT4G15920		SWEET17	Encodes a vacuolar fructose transporter expressed in parenchyma and xylem that controls leaf fructose content. When its expression is reduced, fructose accumulates in leaves.
	AT4G15950		NRPD4	Non-catalytic subunit common to Nuclear DNA-dependent RNA polymerases IV and V; homologous to budding yeast RPB4. Role in gene silencing. Required for RNA-directed DNA methylation.
	AT4G15975		ATL17	RING/U-box superfamily protein
	AT4G16143		IMPA-2	Protein interacts with Agrobacterium proteins VirD2 and VirE2. Is not individually essential for Agrobacterium-mediated root transformation, but when overexpressed can rescue the impa-4 decreased transformation susceptibility phenotype.
	AT4G16144		AMSH3	Encodes AMSH3, a deubiquitinating enzyme that hydrolyzes K48- and K63-linked ubiquitin chains in vitro. Required for intracellular trafficking and vacuole biogenesis.
	AT4G16240			Hypothetical protein
	AT4G16330			2-oxoglutarate (2OG) and Fe(II)-dependent oxygenase superfamily protein
	AT4G16370		OPT3	Encodes an oligopeptide transporter involved in metal homeostasis.
	AT4G16380		AtHMP35	Heavy metal transport/detoxification superfamily protein
	AT4G16390		SVR7	Encodes a pentatricopeptide repeat protein, SVR7 (SUPPRESSOR OF VARIEGATION7), required for FtsH-mediated chloroplast biogenesis. It is involved in accumulation and translation of chloroplast ATP synthase subunits.
	AT4G16470			Tetratricopeptide repeat (TPR)-like superfamily protein
	AT4G16530			Hypothetical protein
	AT4G16540			Heat shock protein HSP20/alpha crystallin family
	AT1G39350			Transposable element gene
	AT1G40104			Hypothetical protein
hst-15 x 35.23	AT3G58530			RNI-like superfamily protein
	AT3G61590		HWS	F-box protein that is involved in some aspect of regulation of gene silencing by miRNA. Loss of function mutations have increased levels of some miRNAs. Its activity depends on the presence of functional F-box.
	AT1G39350			Transposable element gene
	AT1G40104			Hypothetical protein
hst-15 x 18.3	AT5G59740			UDP-N-acetylglucosamine (UAA) transporter family
	AT1G39350			Transposable element gene
	AT1G40104			Hypothetical protein
hst-15 x 19.1	AT4G05612			Hypothetical protein
	AT1G39350			Transposable element gene
hst-15 x 44.2	AT4G36870		BLH2;SAW1	Encodes a member of the BEL family of homeodomain proteins. Plants doubly mutant for saw1/saw2 (blh2/blh4) have serrated leaves. BP is expressed in the serrated leaves, therefore saw1/saw2 may act redundantly to repress BP in leaves.
	AT4G15920		SWEET17	Encodes a vacuolar fructose transporter expressed in parenchyma and xylem that controls leaf fructose content. When its expression is reduced, fructose accumulates in leaves.
	AT4G15950		NRPD4	Non-catalytic subunit common to Nuclear DNA-dependent RNA polymerases IV and V; homologous to budding yeast RPB4. Role in gene silencing. Required for RNA-directed DNA methylation.
	AT4G15960			Alpha/beta-Hydrolases superfamily protein
	AT4G15975		ATL17	RING/U-box superfamily protein
	AT4G16143		IMPA-2	Protein interacts with Agrobacterium proteins VirD2 and VirE2. Is not individually essential for Agrobacterium-mediated root transformation, but when overexpressed can rescue the impa-4 decreased transformation susceptibility phenotype.
	AT4G16144		AMSH3	Encodes AMSH3, a deubiquitinating enzyme that hydrolyzes K48- and K63-linked ubiquitin chains in vitro. Required for intracellular trafficking and vacuole biogenesis.
	AT4G16240			Hypothetical protein
	AT4G16330			2-oxoglutarate (2OG) and Fe(II)-dependent oxygenase superfamily protein
	AT4G16370		OPT3	Encodes an oligopeptide transporter involved in metal homeostasis.
	AT4G16380		AtHMP35	Heavy metal transport/detoxification superfamily protein
	AT4G16390		SVR7	Encodes a pentatricopeptide repeat protein, SVR7 (SUPPRESSOR OF VARIEGATION7), required for FtsH-mediated chloroplast biogenesis. It is involved in accumulation and translation of chloroplast ATP synthase subunits.
	AT4G16470			Tetratricopeptide repeat (TPR)-like superfamily protein
	AT4G16530			Hypothetical protein
	AT4G16540			Heat shock protein HSP20/alpha crystallin family
	AT4G18010		5PTASE2	Encodes an inositol polyphosphate 5-phosphatase that appears to have Type I activity. It can dephosphorylate IP3(inositol(1,4,5)P3) and IP4 (inositol(1,3,4,5)P4), but it does not appear to be active against phosphatidylinositol 4,5 bisphosphate. Overexpression of this gene renders plants insensitive to ABA in germination and growth assays.
	AT1G39350			Transposable element gene
